# Resting state brain network segregation is associated with walking speed and working memory in older adults

**DOI:** 10.1101/2024.05.07.592861

**Authors:** Sumire D. Sato, Valay A. Shah, Tyler Fettrow, Kristina G. Hall, Grant D. Tays, Erta Cenko, Arkaprava Roy, David J. Clark, Daniel P. Ferris, Chris J. Hass, Todd M. Manini, Rachael D. Seidler

**Affiliations:** Department of Applied Kinesiology and Physiology, University of Florida, Gainesville, FL, USA; NASA Langley Research Center, Hampton, VA, USA; Department of Epidemiology, College of Public Health and Health Professions, and College of Medicine, University of Florida, Gainesville, FL, USA; Department of Biostatistics, University of Florida, Gainesville, FL, USA; Department of Neurology, University of Florida, Gainesville, FL, USA; Brain Rehabilitation Research Center, Malcom Randall VA Medical Center, Gainesville, FL, USA; J. Crayton Pruitt Family Department of Biomedical Engineering, University of Florida, Gainesville, FL, USA; Department of Health Outcomes and Biomedical Informatics, University of Florida, Gainesville, FL, USA

**Keywords:** Functional connectivity, resting state, aging, fMRI, behavior, segregation

## Abstract

Older adults exhibit larger individual differences in walking ability and cognitive function than young adults. Characterizing intrinsic brain connectivity differences in older adults across a wide walking performance spectrum may provide insight into the mechanisms of functional decline in some older adults and resilience in others. Thus, the objectives of this study were to: (1) determine whether young adults and high– and low-functioning older adults show group differences in brain network segregation, and (2) determine whether network segregation is associated with working memory and walking function in these groups. The analysis included 21 young adults and 81 older adults. Older adults were further categorized according to their physical function using a standardized assessment; 54 older adults had low physical function while 27 were considered high functioning. Structural and functional resting state magnetic resonance images were collected using a Siemens Prisma 3T scanner. Working memory was assessed with the NIH Toolbox list sorting test. Walking speed was assessed with a 400 m-walk test at participants’ self-selected speed. We found that network segregation in mobility-related networks (sensorimotor, vestibular) was higher in older adults with higher physical function compared to older adults with lower physical function. There were no group differences in laterality effects on network segregation. We found multivariate associations between working memory and walking speed with network segregation scores. The interaction of left sensorimotor network segregation and age groups was associated with higher working memory function. Higher left sensorimotor, left vestibular, right anterior cingulate cortex, and interaction of left anterior cingulate cortex network segregation and age groups were associated with faster walking speed. These results are unique and significant because they demonstrate higher network segregation is largely related to higher physical function and not age alone.

**Highlights:**

- Older adults with high and low physical function have network segregation differences.
- Network segregation for high-functioning older adults was more similar to that of young adults.
- Laterality of functional network segregation is not different between age groups.
- Higher network segregation is associated with faster walking speed.
