## Supplementary Table 1 for "Resting state brain network segregation is associated with walking speed and working memory in older adults"

Node_number	x	y	z	Network_node	Network
1	-44	-18	48	left_sensorimotor_node1	left_sensorimotor_network
2	48	-14	46	left_sensorimotor_node2	left_sensorimotor_network
3	-30	-26	52	left_sensorimotor_node3	left_sensorimotor_network
4	-34	-22	70	left_sensorimotor_node4	left_sensorimotor_network
5	36	-24	52	left_sensorimotor_node5	left_sensorimotor_network
6	-42	-10	62	left_sensorimotor_node6	left_sensorimotor_network
7	-38	-14	18	left_sensorimotor_node7	left_sensorimotor_network
8	44	-12	62	left_sensorimotor_node8	left_sensorimotor_network
9	-54	-10	38	left_sensorimotor_node9	left_sensorimotor_network
10	34	-24	68	left_sensorimotor_node10	left_sensorimotor_network
11	-4	-16	50	left_sensorimotor_node11	left_sensorimotor_network
12	-44	-30	60	left_sensorimotor_node12	left_sensorimotor_network
13	56	-2	38	left_sensorimotor_node13	left_sensorimotor_network
14	-58	-16	12	left_sensorimotor_node14	left_sensorimotor_network
15	58	-8	20	left_sensorimotor_node15	left_sensorimotor_network
16	38	-12	18	left_sensorimotor_node16	left_sensorimotor_network
17	-18	-24	74	left_sensorimotor_node17	left_sensorimotor_network
18	26	-36	56	left_sensorimotor_node18	left_sensorimotor_network
19	-30	-40	60	left_sensorimotor_node19	left_sensorimotor_network
20	-54	-4	22	left_sensorimotor_node20	left_sensorimotor_network
21	-38	-34	16	left_sensorimotor_node21	left_sensorimotor_network
22	24	-12	72	left_sensorimotor_node22	left_sensorimotor_network
23	14	-24	76	left_sensorimotor_node23	left_sensorimotor_network
24	34	-16	38	left_sensorimotor_node24	left_sensorimotor_network
25	-36	-16	34	left_sensorimotor_node25	left_sensorimotor_network
26	40	-28	20	left_sensorimotor_node26	left_sensorimotor_network
27	-38	-20	16	left_op2_node1	left_op2_network
28	38	-18	16	left_op2_node2	left_op2_network
29	-40	-36	20	left_op2_node3	left_op2_network
30	52	-24	10	left_op2_node4	left_op2_network
31	-54	-16	12	left_op2_node5	left_op2_network
32	42	-2	12	left_op2_node6	left_op2_network
33	2	-6	50	left_op2_node7	left_op2_network
34	-56	-32	16	left_op2_node8	left_op2_network
35	-36	4	10	left_op2_node9	left_op2_network
36	-18	-30	64	left_op2_node10	left_op2_network
37	18	-28	64	left_op2_node11	left_op2_network
38	44	-32	22	left_op2_node12	left_op2_network
39	-52	-2	4	left_op2_node13	left_op2_network
40	56	0	4	left_op2_node14	left_op2_network
41	-38	-12	2	left_op2_node15	left_op2_network
42	66	-18	16	left_op2_node16	left_op2_network
43	-34	-28	62	left_op2_node17	left_op2_network
44	-40	-18	44	left_op2_node18	left_op2_network
45	-16	-20	2	left_op2_node19	left_op2_network
46	-60	-2	18	left_op2_node20	left_op2_network
47	38	-14	0	left_op2_node21	left_op2_network
48	-4	-12	64	left_op2_node22	left_op2_network
49	48	-14	42	left_op2_node23	left_op2_network
50	0	-22	52	left_op2_node24	left_op2_network
51	-18	-18	76	left_op2_node25	left_op2_network
52	4	30	4	left_op2_node26	left_op2_network
53	-2	-50	24	default_mode_node1	default_mode_network
54	8	58	18	default_mode_node2	default_mode_network
55	6	-58	36	default_mode_node3	default_mode_network
56	-2	-44	40	default_mode_node4	default_mode_network
57	-2	54	6	default_mode_node5	default_mode_network
58	0	48	-10	default_mode_node6	default_mode_network
59	-50	-66	32	default_mode_node7	default_mode_network
60	50	-58	30	default_mode_node8	default_mode_network
61	20	36	46	default_mode_node9	default_mode_network
62	-4	58	30	default_mode_node10	default_mode_network
63	-10	-58	36	default_mode_node11	default_mode_network
64	12	-44	30	default_mode_node12	default_mode_network
65	8	-46	12	default_mode_node13	default_mode_network
66	-16	38	46	default_mode_node14	default_mode_network
67	60	-4	-18	default_mode_node15	default_mode_network
68	-8	-48	8	default_mode_node16	default_mode_network
69	-8	32	-6	default_mode_node17	default_mode_network
70	0	44	20	default_mode_node18	default_mode_network
71	-42	-70	46	default_mode_node19	default_mode_network
72	0	-20	40	default_mode_node20	default_mode_network
73	-60	-8	-16	default_mode_node21	default_mode_network
74	-2	-66	24	default_mode_node22	default_mode_network
75	-12	62	16	default_mode_node23	default_mode_network
76	-10	40	8	default_mode_node24	default_mode_network
77	-62	-26	-8	default_mode_node25	default_mode_network
78	8	32	-4	default_mode_node26	default_mode_network
79	8	50	38	default_mode_node27	default_mode_network
80	-26	26	50	default_mode_node28	default_mode_network
81	-18	50	34	default_mode_node29	default_mode_network
82	46	-66	44	default_mode_node30	default_mode_network
83	-42	-52	32	default_mode_node31	default_mode_network
84	-36	14	54	default_mode_node32	default_mode_network
85	12	46	8	default_mode_node33	default_mode_network
86	-12	26	60	default_mode_node34	default_mode_network
87	-54	4	-28	default_mode_node35	default_mode_network
88	46	20	-34	default_mode_node36	default_mode_network
89	30	-80	-30	default_mode_node37	default_mode_network
90	6	28	12	default_mode_node38	default_mode_network
91	-28	-80	-32	default_mode_node39	default_mode_network
92	56	4	-32	default_mode_node40	default_mode_network
93	-44	30	-14	default_mode_node41	default_mode_network
94	28	-20	-16	default_mode_node42	default_mode_network
95	-30	16	-18	default_mode_node43	default_mode_network
96	6	42	52	default_mode_node44	default_mode_network
97	-26	-34	-10	default_mode_node45	default_mode_network
98	-44	20	-34	default_mode_node46	default_mode_network
99	-24	-18	-16	default_mode_node47	default_mode_network
100	12	28	58	default_mode_node48	default_mode_network
101	44	-18	48	right_sensorimotor_node1	right_sensorimotor_network
102	42	-26	64	right_sensorimotor_node2	right_sensorimotor_network
103	30	-26	52	right_sensorimotor_node3	right_sensorimotor_network
104	-50	-18	50	right_sensorimotor_node4	right_sensorimotor_network
105	-38	-28	54	right_sensorimotor_node5	right_sensorimotor_network
106	42	-10	62	right_sensorimotor_node6	right_sensorimotor_network
107	-34	-20	68	right_sensorimotor_node7	right_sensorimotor_network
108	28	-12	70	right_sensorimotor_node8	right_sensorimotor_network
109	56	-8	44	right_sensorimotor_node9	right_sensorimotor_network
110	28	-34	66	right_sensorimotor_node10	right_sensorimotor_network
111	46	-18	18	right_sensorimotor_node11	right_sensorimotor_network
112	6	-14	52	right_sensorimotor_node12	right_sensorimotor_network
113	-20	-14	74	right_sensorimotor_node13	right_sensorimotor_network
114	-48	-20	18	right_sensorimotor_node14	right_sensorimotor_network
115	-40	-8	58	right_sensorimotor_node15	right_sensorimotor_network
116	18	-26	76	right_sensorimotor_node16	right_sensorimotor_network
117	-36	-36	68	right_sensorimotor_node17	right_sensorimotor_network
118	-56	-8	38	right_sensorimotor_node18	right_sensorimotor_network
119	-6	-26	54	right_sensorimotor_node19	right_sensorimotor_network
120	38	-4	14	right_sensorimotor_node20	right_sensorimotor_network
121	-34	-16	44	right_sensorimotor_node21	right_sensorimotor_network
122	-22	-28	56	right_sensorimotor_node22	right_sensorimotor_network
123	50	-32	18	right_op2_node1	right_op2_network
124	62	-22	14	right_op2_node2	right_op2_network
125	-52	-36	20	right_op2_node3	right_op2_network
126	40	-10	16	right_op2_node4	right_op2_network
127	-54	-20	14	right_op2_node5	right_op2_network
128	34	-26	20	right_op2_node6	right_op2_network
129	58	-8	6	right_op2_node7	right_op2_network
130	-34	-32	20	right_op2_node8	right_op2_network
131	-38	-14	18	right_op2_node9	right_op2_network
132	-56	-2	6	right_op2_node10	right_op2_network
133	-34	-24	6	right_op2_node11	right_op2_network
134	6	0	48	right_op2_node12	right_op2_network
135	22	-36	66	right_op2_node13	right_op2_network
136	-24	-38	62	right_op2_node14	right_op2_network
137	56	6	-2	right_op2_node15	right_op2_network
138	38	6	10	right_op2_node16	right_op2_network
139	48	-10	48	right_op2_node17	right_op2_network
140	10	-16	46	right_op2_node18	right_op2_network
141	-2	-10	58	right_op2_node19	right_op2_network
142	38	-14	-2	right_op2_node20	right_op2_network
143	-34	4	10	right_op2_node21	right_op2_network
144	-46	-12	52	right_op2_node22	right_op2_network
145	64	-38	12	right_op2_node23	right_op2_network
146	40	2	-6	right_op2_node24	right_op2_network
147	-66	-36	12	right_op2_node25	right_op2_network
148	-38	-2	-6	right_op2_node26	right_op2_network
149	2	-80	12	visual_cortex_node1	visual_cortex_network
150	-10	-68	10	visual_cortex_node2	visual_cortex_network
151	10	-66	12	visual_cortex_node3	visual_cortex_network
152	2	-82	28	visual_cortex_node4	visual_cortex_network
153	-8	-88	2	visual_cortex_node5	visual_cortex_network
154	16	-88	14	visual_cortex_node6	visual_cortex_network
155	-4	-94	18	visual_cortex_node7	visual_cortex_network
156	12	-74	-2	visual_cortex_node8	visual_cortex_network
157	-6	-82	42	visual_cortex_node9	visual_cortex_network
158	10	-80	42	visual_cortex_node10	visual_cortex_network
159	-12	-74	-6	visual_cortex_node11	visual_cortex_network
160	-16	-90	28	visual_cortex_node12	visual_cortex_network
161	8	-90	0	visual_cortex_node13	visual_cortex_network
162	16	-90	30	visual_cortex_node14	visual_cortex_network
163	-18	-48	-4	visual_cortex_node15	visual_cortex_network
164	24	-58	10	visual_cortex_node16	visual_cortex_network
165	22	-48	-6	visual_cortex_node17	visual_cortex_network
166	26	-72	-10	visual_cortex_node18	visual_cortex_network
167	-16	-74	24	visual_cortex_node19	visual_cortex_network
168	-28	-76	-12	visual_cortex_node20	visual_cortex_network
169	-24	-64	0	visual_cortex_node21	visual_cortex_network
170	28	-80	24	visual_cortex_node22	visual_cortex_network
171	10	-52	4	visual_cortex_node23	visual_cortex_network
172	-36	-80	14	visual_cortex_node24	visual_cortex_network
173	-20	-28	-2	visual_cortex_node25	visual_cortex_network
174	20	-70	34	visual_cortex_node26	visual_cortex_network
175	-20	-92	12	visual_cortex_node27	visual_cortex_network
176	0	-70	-24	visual_cortex_node28	visual_cortex_network
177	22	-28	0	visual_cortex_node29	visual_cortex_network
178	52	20	-8	visual_cortex_node30	visual_cortex_network
179	6	-72	56	visual_cortex_node31	visual_cortex_network
180	-42	34	26	left_dlpfc_node1	left_dlpfc_network
181	-44	-44	50	left_dlpfc_node2	left_dlpfc_network
182	40	36	26	left_dlpfc_node3	left_dlpfc_network
183	44	-40	42	left_dlpfc_node4	left_dlpfc_network
184	-42	42	12	left_dlpfc_node5	left_dlpfc_network
185	-24	8	62	left_dlpfc_node6	left_dlpfc_network
186	44	46	14	left_dlpfc_node7	left_dlpfc_network
187	-30	20	2	left_dlpfc_node8	left_dlpfc_network
188	26	8	62	left_dlpfc_node9	left_dlpfc_network
189	-44	4	32	left_dlpfc_node10	left_dlpfc_network
190	-32	-48	40	left_dlpfc_node11	left_dlpfc_network
191	-54	-32	46	left_dlpfc_node12	left_dlpfc_network
192	-30	30	36	left_dlpfc_node13	left_dlpfc_network
193	-2	24	42	left_dlpfc_node14	left_dlpfc_network
194	-26	42	-14	left_dlpfc_node15	left_dlpfc_network
195	-26	-64	42	left_dlpfc_node16	left_dlpfc_network
196	-8	-62	58	left_dlpfc_node17	left_dlpfc_network
197	-54	-62	-10	left_dlpfc_node18	left_dlpfc_network
198	40	-50	54	left_dlpfc_node19	left_dlpfc_network
199	54	-32	52	left_dlpfc_node20	left_dlpfc_network
200	-34	-54	58	left_dlpfc_node21	left_dlpfc_network
201	42	34	28	right_dlpfc_node1	right_dlpfc_network
202	46	-40	42	right_dlpfc_node2	right_dlpfc_network
203	42	-48	56	right_dlpfc_node3	right_dlpfc_network
204	-42	28	30	right_dlpfc_node4	right_dlpfc_network
205	-42	-46	54	right_dlpfc_node5	right_dlpfc_network
206	2	24	44	right_dlpfc_node6	right_dlpfc_network
207	-34	18	-2	right_dlpfc_node7	right_dlpfc_network
208	42	46	16	right_dlpfc_node8	right_dlpfc_network
209	34	-52	42	right_dlpfc_node9	right_dlpfc_network
210	40	26	42	right_dlpfc_node10	right_dlpfc_network
211	34	20	0	right_dlpfc_node11	right_dlpfc_network
212	40	50	-2	right_dlpfc_node12	right_dlpfc_network
213	52	-34	56	right_dlpfc_node13	right_dlpfc_network
214	28	6	62	right_dlpfc_node14	right_dlpfc_network
215	50	16	34	right_dlpfc_node15	right_dlpfc_network
216	-48	-36	42	right_dlpfc_node16	right_dlpfc_network
217	6	32	30	right_dlpfc_node17	right_dlpfc_network
218	-42	40	18	right_dlpfc_node18	right_dlpfc_network
219	-24	42	-16	right_dlpfc_node19	right_dlpfc_network
220	24	44	-14	right_dlpfc_node20	right_dlpfc_network
221	-32	-62	-30	right_dlpfc_node1_cb	right_dlpfc_network
222	-8	-72	-30	right_dlpfc_node2_cb	right_dlpfc_network
223	-4	30	22	left_acc_node1	left_acc_network
224	10	26	30	left_acc_node2	left_acc_network
225	-2	40	6	left_acc_node3	left_acc_network
226	-4	20	36	left_acc_node4	left_acc_network
227	-34	16	-10	left_acc_node5	left_acc_network
228	10	36	16	left_acc_node6	left_acc_network
229	36	18	-10	left_acc_node7	left_acc_network
230	10	36	-4	left_acc_node8	left_acc_network
231	-26	42	30	left_acc_node9	left_acc_network
232	-2	-16	34	left_acc_node10	left_acc_network
233	-32	48	16	left_acc_node11	left_acc_network
234	18	14	4	left_acc_node12	left_acc_network
235	-16	12	0	left_acc_node13	left_acc_network
236	-30	28	0	left_acc_node14	left_acc_network
237	-48	18	-2	left_acc_node15	left_acc_network
238	-6	28	-4	left_acc_node16	left_acc_network
239	8	16	62	left_acc_node17	left_acc_network
240	26	52	22	left_acc_node18	left_acc_network
241	-12	44	-6	left_acc_node19	left_acc_network
242	-2	54	14	left_acc_node20	left_acc_network
243	-34	12	6	left_acc_node21	left_acc_network
244	28	38	30	left_acc_node22	left_acc_network
245	-4	-16	8	left_acc_node23	left_acc_network
246	12	50	4	left_acc_node24	left_acc_network
247	-28	26	34	left_acc_node25	left_acc_network
248	44	18	4	left_acc_node26	left_acc_network
249	4	12	24	left_acc_node27	left_acc_network
250	6	30	22	right_acc_node1	right_acc_network
251	-6	20	26	right_acc_node2	right_acc_network
252	-36	16	-8	right_acc_node3	right_acc_network
253	2	40	10	right_acc_node4	right_acc_network
254	34	16	-8	right_acc_node5	right_acc_network
255	-10	36	20	right_acc_node6	right_acc_network
256	10	20	34	right_acc_node7	right_acc_network
257	4	-14	34	right_acc_node8	right_acc_network
258	10	38	-4	right_acc_node9	right_acc_network
259	16	12	0	right_acc_node10	right_acc_network
260	30	50	24	right_acc_node11	right_acc_network
261	-30	48	20	right_acc_node12	right_acc_network
262	-4	30	-2	right_acc_node13	right_acc_network
263	-2	10	38	right_acc_node14	right_acc_network
264	32	16	8	right_acc_node15	right_acc_network
265	6	-26	46	right_acc_node16	right_acc_network
266	6	-30	30	right_acc_node17	right_acc_network
267	50	20	-4	right_acc_node18	right_acc_network
268	-12	44	-2	right_acc_node19	right_acc_network
269	-26	40	34	right_acc_node20	right_acc_network
270	14	12	64	right_acc_node21	right_acc_network
271	-14	10	0	right_acc_node22	right_acc_network
272	14	-68	38	right_acc_node23	right_acc_network
273	-32	12	8	right_acc_node24	right_acc_network
274	6	-10	10	right_acc_node25	right_acc_network
275	-10	-70	36	right_acc_node26	right_acc_network
276	30	42	38	right_acc_node27	right_acc_network
277	-2	32	36	right_acc_node28	right_acc_network
278	2	-42	50	right_acc_node29	right_acc_network
279	-46	6	0	right_acc_node30	right_acc_network
